# Identification of Novel Open Reading Frames on the Rabies Virus Antigenome Strand and Assessing Their Expression

**DOI:** 10.64898/2025.12.26.696564

**Authors:** Ankeet Kumar, Utpal Tatu

## Abstract

Rabies disease can be caused by several lyssaviruses, which are a group of bullet-shaped, enveloped viruses with single-stranded, negative-sense RNA as their genome. Lyssaviruses are known to produce a full complement of genomic RNA (cRNA or antigenome) during their lifecycle. The rabies virus (RABV) is the prototype of the genus and has a genome of 12 kilobases. The RABV genome is known to encode five proteins from the genomic strand. In this study, we examined the coding potential of RABV and identified 17 novel ORFs (nORFs): one on the genomic strand and sixteen on the antigenomic strand. Synteny analysis revealed that several of these nORFs were conserved across the RABV clades. Additionally, five of the nORFs possessed Kozak sequences, and trRosetta predicted well-folded three-dimensional domains in these nORFs. Using LC-MS data of rabies-infected canine brain samples, we identified high-confidence peptides corresponding to the two nORF-coded proteins, nORF9 and nORF12. Furthermore, the structural and sequence similarity analyses indicated that these domains share homology with proteins involved in signalling and transcription.
