## Supplementary material for "Identification of Novel Open Reading Frames on the Rabies Virus Antigenome Strand and Assessing Their Expression": Supplementary_File4.xlsx

### Sheet: Sheet1
Microbe Protein PDB	Human protein	Human protein Name	Human protein PDB	Template interface	Mimicked/disrupted human PPI	I_SC for modeled HMI	I_SC for template PPI	# of aligned residues	Length of template interface	%Match	Human Protein Tissue Expression	Weight	Probability of being a biological interface	Score1	Score2	Score3
ORF7	VINC_HUMAN	Vinculin	3s90A	3s90AC	VINC_HUMAN - TLN1_MOUSE	-7.853	-27.044	27	27	1	No expression data available	0.5	0.995685	0.5	0.497842	-3.90956
ORF7	CALM2_HUMAN	Calmodulin-2	1cdlA	1cdlAE	CALM2_HUMAN - MYLK_CHICK	-16.548	-26.901	19	19	1	adrenal gland, appendix, bone marrow, breast, bronchus, caudate, cerebellum, cerebral cortex, cervix, uterine, colon, duodenum, endometrium 1, endometrium 2, epididymis, esophagus, fallopian tube, gallbladder, heart muscle, hippocampus, kidney, liver, lung, lymph node, nasopharynx, oral mucosa, ovary, pancreas, parathyroid gland, placenta, prostate, rectum, salivary gland, seminal vesicle, skelet…	0.5	0.994403	0.5	0.497202	-8.22769
ORF7	VINC_HUMAN	Vinculin	1syqA	1syqAB	VINC_HUMAN - TLN1_HUMAN	-7.979	-27.907	24	25	0.96	No expression data available	0.5	0.992775	0.48	0.476532	-3.80225
ORF7	CALM1_HUMAN	Calmodulin-1	6b8lB	6b8lAB	CALM1_HUMAN - KCNQ4_HUMAN	-15.875	-45.354	37	55	0.6727	No expression data available	1.5	0.99132	1.00909	1.00033	-15.8803
ORF7	CALM2_HUMAN	Calmodulin-2	1wrzA	1wrzAB	CALM2_HUMAN - DAPK2_HUMAN	-14.01	-27.405	19	19	1	adrenal gland, appendix, bone marrow, breast, bronchus, caudate, cerebellum, cerebral cortex, cervix, uterine, colon, duodenum, endometrium 1, endometrium 2, epididymis, esophagus, fallopian tube, gallbladder, heart muscle, hippocampus, kidney, liver, lung, lymph node, nasopharynx, oral mucosa, ovary, pancreas, parathyroid gland, placenta, prostate, rectum, salivary gland, seminal vesicle, skelet…	0.5	0.985936	0.5	0.492968	-6.90648
ORF7	BAX_HUMAN	Apoptosis regulator BAX	4bd6A	4bd6AC	BAX_HUMAN - BAX_HUMAN	-5.972	-17.529	20	20	1	adrenal gland, appendix, bone marrow, breast, bronchus, caudate, cerebellum, cerebral cortex, cervix, uterine, colon, duodenum, endometrium 1, endometrium 2, epididymis, esophagus, fallopian tube, gallbladder, heart muscle, hippocampus, kidney, liver, lung, lymph node, nasopharynx, oral mucosa, ovary, pancreas, parathyroid gland, placenta, prostate, rectum, salivary gland, seminal vesicle, skelet…	0.5	0.983177	0.5	0.491588	-2.93577
ORF7	STK4_HUMAN	Serine/threonine-protein kinase 4	4nr2B	4nr2AB	STK4_HUMAN - STK4_HUMAN	-7.059	-18.957	40	51	0.7843	adrenal gland, appendix, bone marrow, breast, bronchus, caudate, cerebellum, cerebral cortex, cervix, uterine, colon, duodenum, endometrium 1, endometrium 2, epididymis, esophagus, fallopian tube, gallbladder, heart muscle, hippocampus, kidney, liver, lung, lymph node, nasopharynx, oral mucosa, ovary, pancreas, parathyroid gland, placenta, prostate, rectum, salivary gland, seminal vesicle, skelet…	1.5	0.969732	1.17647	1.14086	-8.05334
ORF7	CALM2_HUMAN	Calmodulin-2	4lzxA	4lzxAB	CALM2_HUMAN - DRC9_HUMAN	-9.727	-34.93	30	34	0.8824	adrenal gland, appendix, bone marrow, breast, bronchus, caudate, cerebellum, cerebral cortex, cervix, uterine, colon, duodenum, endometrium 1, endometrium 2, epididymis, esophagus, fallopian tube, gallbladder, heart muscle, hippocampus, kidney, liver, lung, lymph node, nasopharynx, oral mucosa, ovary, pancreas, parathyroid gland, placenta, prostate, rectum, salivary gland, seminal vesicle, skelet…	1	0.961743	0.882353	0.848597	-8.2543
ORF7	B2CL1_HUMAN	Bcl-2-like protein 1	3pl7A	3pl7AC	B2CL1_HUMAN - BAX_HUMAN	-6.855	-16.535	26	26	1	adrenal gland, appendix, bone marrow, breast, bronchus, caudate, cerebellum, cerebral cortex, colon, duodenum, endometrium 1, epididymis, esophagus, fallopian tube, gallbladder, kidney, liver, lung, lymph node, pancreas, rectum, salivary gland, skeletal muscle, small intestine, soft tissue 1, stomach 1, stomach 2, testis, thyroid gland, tonsil, urinary bladder	0.5	0.95355	0.5	0.476775	-3.26829
ORF7	CCM2_HUMAN	Cerebral cavernous malformations 2 protein	4yl6A	4yl6AB	CCM2_HUMAN - M3K3_HUMAN	-9.613	-17.442	16	18	0.8889	No expression data available	0.5	0.944682	0.444444	0.419859	-4.0361
ORF9	MEFV_HUMAN	Pyrin	4cg4B	4cg4AB	MEFV_HUMAN - MEFV_HUMAN	-11.542	-93.085	96	173	0.5549	No expression data available	2	1	1.10983	1.10983	-12.8096
ORF9	RECQ5_HUMAN	ATP-dependent DNA helicase Q5	4bk0B	4bk0AB	RECQ5_HUMAN - RECQ5_HUMAN	-9.18	-54.062	53	83	0.6386	No expression data available	2	0.999984	1.27711	1.27709	-11.7237
ORF9	CALM2_HUMAN	Calmodulin-2	3hr4B	3hr4AB	CALM2_HUMAN - NOS2_HUMAN	-15.523	-34.62	28	42	0.6667	adrenal gland, appendix, bone marrow, breast, bronchus, caudate, cerebellum, cerebral cortex, cervix, uterine, colon, duodenum, endometrium 1, endometrium 2, epididymis, esophagus, fallopian tube, gallbladder, heart muscle, hippocampus, kidney, liver, lung, lymph node, nasopharynx, oral mucosa, ovary, pancreas, parathyroid gland, placenta, prostate, rectum, salivary gland, seminal vesicle, skelet…	1	0.99953	0.666667	0.666354	-10.3438
ORF9	XRCC4_HUMAN	DNA repair protein XRCC4	1ik9B	1ik9AB	XRCC4_HUMAN - XRCC4_HUMAN	-7.679	-54.754	84	105	0.8	No expression data available	2	0.999145	1.6	1.59863	-12.2759
ORF9	MCL1_HUMAN	Induced myeloid leukemia cell differentiation protein Mcl-1	2kbwA	2kbwAB	MCL1_HUMAN - BID_HUMAN	-7.734	-10.281	26	29	0.8966	adrenal gland, appendix, bone marrow, breast, bronchus, caudate, cerebellum, cerebral cortex, cervix, uterine, colon, duodenum, endometrium 1, endometrium 2, epididymis, esophagus, fallopian tube, gallbladder, heart muscle, hippocampus, kidney, liver, lung, lymph node, nasopharynx, oral mucosa, ovary, pancreas, parathyroid gland, placenta, prostate, rectum, salivary gland, seminal vesicle, skelet…	0.5	0.997308	0.448276	0.447069	-3.45763
ORF9	TNNI3_HUMAN	Troponin I, cardiac muscle	1j1dC	1j1dBC	TNNI3_HUMAN - TNNT2_HUMAN	-9.861	-40.747	48	61	0.7869	No expression data available	1.5	0.993761	1.18033	1.17296	-11.5666
ORF9	VINC_HUMAN	Vinculin	1syqA	1syqAB	VINC_HUMAN - TLN1_HUMAN	-18.502	-27.907	25	25	1	No expression data available	0.5	0.992775	0.5	0.496387	-9.18416
ORF9	B2LA1_HUMAN	Bcl-2-related protein A1	3i1hA	3i1hAB	B2LA1_HUMAN - BAK_HUMAN	-5.379	-14.116	15	16	0.9375	No expression data available	0.5	0.99243	0.46875	0.465202	-2.50232
ORF9	TPR_HUMAN	Nucleoprotein TPR	5to7A	5to7AB	TPR_HUMAN - TPR_HUMAN	-11.87	-69.507	93	139	0.6691	No expression data available	2	0.991348	1.33813	1.32655	-15.7462
ORF9	TPR_HUMAN	Nucleoprotein TPR	5to7B	5to7AB	TPR_HUMAN - TPR_HUMAN	-9.986	-69.507	100	141	0.7092	No expression data available	2	0.991348	1.41844	1.40617	-14.042
ORF12	CIP2A_HUMAN	Protein CIP2A	5uflB	5uflAB	CIP2A_HUMAN - CIP2A_HUMAN	-11.467	-19.09	37	46	0.8043	adrenal gland, appendix, bone marrow, breast, bronchus, caudate, cerebellum, cerebral cortex, cervix, uterine, colon, duodenum, endometrium 1, endometrium 2, epididymis, esophagus, fallopian tube, gallbladder, heart muscle, hippocampus, kidney, liver, lung, lymph node, nasopharynx, oral mucosa, ovary, pancreas, parathyroid gland, placenta, prostate, rectum, salivary gland, seminal vesicle, skelet…	1	0.998953	0.804348	0.803506	-9.2138
ORF12	TNNT2_HUMAN	Troponin T, cardiac muscle	1j1dB	1j1dBC	TNNT2_HUMAN - TNNI3_HUMAN	-9.655	-40.747	53	71	0.7465	No expression data available	1.5	0.993761	1.11972	1.11273	-10.7434
ORF12	BCR_HUMAN	Breakpoint cluster region protein	1k1fB	1k1fAB	BCR_HUMAN - BCR_HUMAN	-11.692	-40.014	46	63	0.7302	adrenal gland, appendix, bone marrow, bronchus, caudate, cerebellum, cerebral cortex, cervix, uterine, colon, duodenum, endometrium 1, endometrium 2, epididymis, esophagus, fallopian tube, gallbladder, heart muscle, hippocampus, kidney, liver, lung, lymph node, oral mucosa, ovary, pancreas, parathyroid gland, placenta, prostate, rectum, salivary gland, seminal vesicle, skeletal muscle, skin 1, sk…	1.5	0.907055	1.09524	0.993441	-11.6153
ORF12	IL2RG_HUMAN	Cytokine receptor common subunit gamma	3bplC	3bplAC	IL2RG_HUMAN - IL4_HUMAN	-6.796	-8.119	27	33	0.8182	No expression data available	1	0.73209	0.818182	0.598982	-4.07068
ORF12	RAC1_HUMAN	Ras-related C3 botulinum toxin substrate 1	2h7vA	2h7vAC	RAC1_HUMAN - YPKA_YERPS	-5.621	-12.245	31	37	0.8378	appendix, bone marrow, breast, bronchus, cerebral cortex, cervix, uterine, colon, duodenum, epididymis, esophagus, fallopian tube, gallbladder, heart muscle, hippocampus, kidney, lung, lymph node, nasopharynx, prostate, rectum, salivary gland, seminal vesicle, skeletal muscle, skin 1, skin 2, small intestine, smooth muscle, spleen, stomach 1, stomach 2, testis, tonsil, urinary bladder, vagina	1	0.624248	0.837838	0.523019	-2.93989
ORF12	CHM1A_HUMAN	Charged multivesicular body protein 1a	2ymbF	2ymbCF	CHM1A_HUMAN - MITD1_HUMAN	-5.995	-11.48	39	48	0.8125	No expression data available	1	0.604702	0.8125	0.49132	-2.94546
ORF12	PLK1_HUMAN	Serine/threonine-protein kinase PLK1	5j19A	5j19AB	PLK1_HUMAN - PLK1_HUMAN	-5.673	-9.102	29	34	0.8529	adrenal gland, appendix, bone marrow, breast, bronchus, caudate, cerebellum, cerebral cortex, cervix, uterine, colon, duodenum, endometrium 1, epididymis, esophagus, fallopian tube, gallbladder, heart muscle, kidney, liver, lung, lymph node, nasopharynx, oral mucosa, ovary, pancreas, placenta, prostate, rectum, salivary gland, seminal vesicle, skeletal muscle, skin 1, skin 2, small intestine, smo…	1	0.578145	0.852941	0.493124	-2.79749
ORF12	LPXN_HUMAN	Leupaxin	4xefC	4xefAC	LPXN_HUMAN - FAK2_HUMAN	-5.905	-10.55	33	42	0.7857	No expression data available	1	0.539099	0.785714	0.423578	-2.50123
ORF12	PAXI_HUMAN	Paxillin	3u3fG	3u3fCG	PAXI_HUMAN - FAK2_HUMAN	-5.816	-8.302	28	32	0.875	No expression data available	1	0.485355	0.875	0.424685	-2.46997
ORF12	UB2G2_HUMAN	Ubiquitin-conjugating enzyme E2 G2	2lxpA	2lxpAB	UB2G2_HUMAN - AMFR_HUMAN	-6.2	-12.189	27	27	1	adrenal gland, appendix, bone marrow, bronchus, caudate, cerebellum, cerebral cortex, cervix, uterine, colon, duodenum, endometrium 1, endometrium 2, epididymis, fallopian tube, gallbladder, hippocampus, kidney, liver, lung, lymph node, nasopharynx, pancreas, placenta, prostate, rectum, seminal vesicle, small intestine, soft tissue 1, soft tissue 2, spleen, stomach 1, stomach 2, testis, thyroid g…	0.5	0.470307	0.5	0.235154	-1.45795
ORF14	IMB1_HUMAN	Importin subunit beta-1	2p8qA	2p8qAB	IMB1_HUMAN - SPN1_HUMAN	-13.304	-19.915	27	38	0.7105	No expression data available	1	0.969998	0.710526	0.689209	-9.16924
ORF14	TFR1_HUMAN	Transferrin receptor protein 1	1de4C	1de4AC	TFR1_HUMAN - HFE_HUMAN	-5.64	-9.853	30	51	0.5882	No expression data available	1.5	0.483545	0.882353	0.426657	-2.40635
ORF14	CSN3_HUMAN	COP9 signalosome complex subunit 3	4d10C	4d10AC	CSN3_HUMAN - CSN1_HUMAN	-11.117	-26.299	42	70	0.6	adrenal gland, appendix, bone marrow, breast, bronchus, caudate, cerebellum, cerebral cortex, cervix, uterine, colon, duodenum, endometrium 1, endometrium 2, epididymis, esophagus, fallopian tube, gallbladder, heart muscle, hippocampus, kidney, liver, lung, lymph node, nasopharynx, oral mucosa, ovary, pancreas, parathyroid gland, placenta, prostate, rectum, salivary gland, seminal vesicle, skelet…	1.5	0.946318	0.9	0.851686	-9.46819
ORF14	NFS1_HUMAN	Cysteine desulfurase, mitochondrial	5usrA	5usrAH	NFS1_HUMAN - LYRM4_HUMAN	-5.421	-6.73	18	20	0.9	No expression data available	0.5	0.209159	0.45	0.0941217	-0.510234
ORF14	GSK3B_HUMAN	Glycogen synthase kinase-3 beta	1o9uA	1o9uAB	GSK3B_HUMAN - AXIN1_HUMAN	-6.848	-14.593	18	18	1	adrenal gland, appendix, breast, bronchus, caudate, cerebellum, cerebral cortex, cervix, uterine, colon, duodenum, endometrium 2, epididymis, esophagus, fallopian tube, gallbladder, hippocampus, kidney, liver, lymph node, nasopharynx, oral mucosa, ovary, pancreas, parathyroid gland, placenta, prostate, rectum, salivary gland, seminal vesicle, skin 1, skin 2, small intestine, spleen, stomach 1, st…	0.5	0.741509	0.5	0.370754	-2.53893
ORF14	SUH_HUMAN	Recombining binding protein suppressor of hairless	2f8xC	2f8xCM	SUH_HUMAN - MAML1_HUMAN	-5.259	-13.457	25	39	0.641	No expression data available	1	0.224149	0.641026	0.143685	-0.755639
ORF14	NU2M_HUMAN	NADH-ubiquinone oxidoreductase chain 2	5xtci	5xtcir	NU2M_HUMAN - NU4M_HUMAN	-5.97	-18.114	45	55	0.8182	No expression data available	1.5	0.578635	1.22727	0.710143	-4.23955
ORF14	PAK1_HUMAN	Serine/threonine-protein kinase PAK 1	4zjiD	4zjiCD	PAK1_HUMAN - PAK1_HUMAN	-5.242	-6.574	15	20	0.75	No expression data available	0.5	0.0935401	0.375	0.0350775	-0.183876
ORF14	ROGDI_HUMAN	Protein rogdi homolog	5xqiA	5xqiAC	ROGDI_HUMAN - ROGDI_HUMAN	-7.658	-14.03	28	34	0.8235	No expression data available	1	0.058673	0.823529	0.0483189	-0.370026
ORF14	PLK1_HUMAN	Serine/threonine-protein kinase PLK1	5j19A	5j19AB	PLK1_HUMAN - PLK1_HUMAN	-8.936	-9.102	25	34	0.7353	adrenal gland, appendix, bone marrow, breast, bronchus, caudate, cerebellum, cerebral cortex, cervix, uterine, colon, duodenum, endometrium 1, epididymis, esophagus, fallopian tube, gallbladder, heart muscle, kidney, liver, lung, lymph node, nasopharynx, oral mucosa, ovary, pancreas, placenta, prostate, rectum, salivary gland, seminal vesicle, skeletal muscle, skin 1, skin 2, small intestine, smo…	1	0.578145	0.735294	0.425107	-3.79875
ORF21	CALM1_HUMAN	Calmodulin-1	6dafA	6dafAC	CALM1_HUMAN - CAC1C_HUMAN	-16.3	-26.649	19	19	1	No expression data available	0.5	0.937027	0.5	0.468513	-7.63677
ORF21	CHP2_HUMAN	Calcineurin B homologous protein 2	2becA	2becAB	CHP2_HUMAN - SL9A1_HUMAN	-15.203	-32.615	20	24	0.8333	appendix, colon, duodenum, kidney, rectum, skin 2, small intestine, smooth muscle, stomach 2, testis, urinary bladder	0.5	0.999975	0.416667	0.416656	-6.33443
ORF21	NU2M_HUMAN	NADH-ubiquinone oxidoreductase chain 2	5xtci	5xtcim	NU2M_HUMAN - NU6M_HUMAN	-10.091	-9.558	22	26	0.8462	No expression data available	0.5	0.153788	0.423077	0.0650641	-0.656562
ORF21	FIBB_HUMAN	Fibrinogen beta chain	2a45H	2a45GH	FIBB_HUMAN - FIBA_HUMAN	-9.955	-8.314	16	16	1	No expression data available	0.5	0.209159	0.5	0.10458	-1.04109
ORF21	MYO10_HUMAN	Unconventional myosin-X	3pzdA	3pzdAB	MYO10_HUMAN - DCC_MOUSE	-9.899	-12.107	20	28	0.7143	No expression data available	0.5	0.636954	0.357143	0.227484	-2.25186
ORF21	B2CL1_HUMAN	Bcl-2-like protein 1	5fmjA	5fmjAB	B2CL1_HUMAN - BAK_MOUSE	-8.744	-22.2	20	21	0.9524	adrenal gland, appendix, bone marrow, breast, bronchus, caudate, cerebellum, cerebral cortex, colon, duodenum, endometrium 1, epididymis, esophagus, fallopian tube, gallbladder, kidney, liver, lung, lymph node, pancreas, rectum, salivary gland, skeletal muscle, small intestine, soft tissue 1, stomach 1, stomach 2, testis, thyroid gland, tonsil, urinary bladder	0.5	0.937716	0.47619	0.446531	-3.90447
ORF21	CALM2_HUMAN	Calmodulin-2	2l53A	2l53AB	CALM2_HUMAN - SCN5A_HUMAN	-8.702	-18.658	21	22	0.9545	adrenal gland, appendix, bone marrow, breast, bronchus, caudate, cerebellum, cerebral cortex, cervix, uterine, colon, duodenum, endometrium 1, endometrium 2, epididymis, esophagus, fallopian tube, gallbladder, heart muscle, hippocampus, kidney, liver, lung, lymph node, nasopharynx, oral mucosa, ovary, pancreas, parathyroid gland, placenta, prostate, rectum, salivary gland, seminal vesicle, skelet…	0.5	0.928882	0.477273	0.44333	-3.85786
ORF21	CALM2_HUMAN	Calmodulin-2	3dvkA	3dvkAB	CALM2_HUMAN - CAC1E_RAT	-8.6	-23.371	21	23	0.913	adrenal gland, appendix, bone marrow, breast, bronchus, caudate, cerebellum, cerebral cortex, cervix, uterine, colon, duodenum, endometrium 1, endometrium 2, epididymis, esophagus, fallopian tube, gallbladder, heart muscle, hippocampus, kidney, liver, lung, lymph node, nasopharynx, oral mucosa, ovary, pancreas, parathyroid gland, placenta, prostate, rectum, salivary gland, seminal vesicle, skelet…	0.5	0.698465	0.456522	0.318865	-2.74224
ORF21	CALM2_HUMAN	Calmodulin-2	2n77A	2n77AB	CALM2_HUMAN - PCP4_HUMAN	-8.589	-20.954	20	30	0.6667	adrenal gland, appendix, bone marrow, breast, bronchus, caudate, cerebellum, cerebral cortex, cervix, uterine, colon, duodenum, endometrium 1, endometrium 2, epididymis, esophagus, fallopian tube, gallbladder, heart muscle, hippocampus, kidney, liver, lung, lymph node, nasopharynx, oral mucosa, ovary, pancreas, parathyroid gland, placenta, prostate, rectum, salivary gland, seminal vesicle, skelet…	1	0.957711	0.666667	0.638474	-5.48385
ORF21	DMRT1_HUMAN	Doublesex- and mab-3-related transcription factor 1	4yj0A	4yj0AB	DMRT1_HUMAN - DMRT1_HUMAN	-8.126	-12.556	22	27	0.8148	No expression data available	0.5	0.162465	0.407407	0.0661895	-0.537856
